# Search and Match across Spatial Omics Samples at Single-cell Resolution

**DOI:** 10.1101/2023.08.13.552987

**Authors:** Zefang Tang, Shuchen Luo, Hu Zeng, Jiahao Huang, Morgan Wu, Xiao Wang

**Affiliations:** Broad Institute of MIT and Harvard, Cambridge, MA, USA; Department of Chemistry, Massachusetts Institute of Technology, Cambridge, MA, USA

## Abstract

Spatial omics technologies characterize tissue molecular properties with spatial information, but integrating and comparing spatial data across different technologies and modalities is challenging. A comparative analysis tool that can search, match, and visualize both similarities and differences of molecular features in space across multiple samples is lacking. To address this, we introduce CAST (<u>C</u>ross-sample <u>A</u>lignment of <u>S</u>pa<u>T</u>ial omics), a deep graph neural network (GNN)-based method enabling spatial-to-spatial searching and matching at the single-cell level. CAST aligns tissues based on intrinsic similarities of spatial molecular features and reconstructs spatially resolved single-cell multi-omic profiles. CAST enables spatially resolved differential analysis (ΔAnalysis) to pinpoint and visualize disease-associated molecular pathways and cell-cell interactions, and single-cell relative translational efficiency (scRTE) profiling to reveal variations in translational control across cell types and regions. CAST serves as an integrative framework for seamless single-cell spatial data searching and matching across technologies, modalities, and disease conditions, analogous to BLAST in sequence alignment.
