## Supplementary material for "Search and Match across Spatial Omics Samples at Single-cell Resolution": STable1

### Sheet: Sheet1
Tissue segmentation benchmark
	CAST	SpaGCN	GraphST	STAGATE
single small data (10k cells)	✓	✓	✓	✓; Fail >140 epoch
single big data (50k cells)	✓	✓	X	X
Preserve single-cell resolution on large datasets	✓	✓	X	X
Cross-sample 8 samples (72k cells)	✓	X	X	X
Environment: CPU: 80GB, GPU: 24GB VRAM (widely used hardware for academic purposes)
