## Supplementary material for "Search and Match across Spatial Omics Samples at Single-cell Resolution": STable2

### Sheet: AD Sample information
Sample	Sample name (in initial study)	Group	Age
S1	ADmouse_9707	control	8month
S2	ADmouse_9735	control	8month
S3	ADmouse_11351	control	13month
S4	ADmouse_9498	control	13month
S5	ADmouse_9723_2	disease	8month
S6	ADmouse_9723	disease	8month
S7	ADmouse_11346	disease	13month
S8	ADmouse_9494	disease	13month

### Sheet: AD 64-gene sample information
Sample	Sample name (in initial study)	Group	Age
S64_1	AD_mouse9919	disease	13month
S64_2	AD_mouse9721	disease	8month

### Sheet: Delta sample analysis
8 month group (8 mos)
S1	control	8month
S2	control	8month
S5	disease	8month
S6	disease	8month
13 month group (13 mos)
S3	control	13month
S4	control	13month
S7	disease	13month
S8	disease	13month
Delta sample analysis
Neighborhood center	Disease	Control	Group
S5	S5	S1	8month	Comparison 8 mos
S5	S5	S2	8month
S6	S6	S1	8month
S6	S6	S2	8month
S7	S7	S3	13month	Comparison 13 mos
S7	S7	S4	13month
S8	S8	S3	13month
S8	S8	S4	13month

### Sheet: RIBO-STAR sample information
Sample	Sample name (in initial study)
RIBOmap_mouse1	RIBOmap_rep2
RIBOmap_mouse2	RIBOmap_rep1
STARmap_mouse1	STARmap_rep2
STARmap_mouse2	-
