## Supplementary material for "Search and Match across Spatial Omics Samples at Single-cell Resolution": STable3

### Sheet: Region_markers
Mean expression values of [ log2(norm_1e4 + 1) ]
region	Meninges	L2/3	L4	L5	L6	RSP_A	RSP_B	WH_A	WH_B	CA1	CA2	CA3	DG	CAslm_A	CAslm_B	IDX	MAX
Ptgds	1.18925	0.140395	0.0699283	0.0808344	0.0680139	0.147072	0.149329	0.155886	0.185581	0.0743778	0.0825513	0.111339	0.0780104	0.0938297	0.0999124	1	1.18925
Dcn	1.22188	0.151033	0.0704358	0.0879816	0.0516053	0.207635	0.182921	0.123521	0.0858648	0.0782537	0.0756673	0.0813993	0.0687134	0.29005	0.337387	1	1.22188
Fn1	1.25654	0.473104	0.328417	0.402426	0.398317	0.44488	0.492585	0.511255	0.357796	0.365988	0.387118	0.426006	0.251678	0.540505	0.580539	1	1.25654
Igfbp2	1.01011	0.317042	0.140415	0.174634	0.138747	0.210506	0.235489	0.119053	0.105002	0.139163	0.226813	0.153732	0.123564	0.303846	0.436025	1	1.01011
Alcam	1.14525	0.573953	0.416278	0.242498	0.224416	0.304155	0.264698	0.173473	0.181546	0.414954	0.355535	0.439895	0.215811	0.268376	0.317772	1	1.14525
Cux2	0.208983	1.44181	1.03092	0.25301	0.187012	0.369135	0.299909	0.200365	0.190366	0.154475	0.149349	0.183649	0.135166	0.202371	0.21975	2	1.44181
Atp2b4	0.449159	0.866761	0.474555	0.374269	0.585968	0.312334	0.215541	0.18973	0.162707	0.182064	0.220592	0.210272	0.399203	0.243643	0.231872	2	0.866761
Rgs6	0.60718	1.83143	1.26045	1.14737	0.976628	0.866389	0.729898	0.298863	0.131015	0.33501	0.337056	0.484039	0.427604	0.598125	0.585606	2	1.83143
Trpc6	0.433273	0.830523	0.604364	0.494331	0.472384	0.427172	0.395	0.311895	0.293208	0.492347	0.484496	0.505844	0.697063	0.279761	0.291349	2	0.830523
Lamp5	0.21184	1.13714	0.646292	0.57046	0.246156	0.750009	0.868705	0.104472	0.0695041	0.382795	0.227847	0.29196	0.178315	0.145576	0.151324	2	1.13714
Nudt4	1.23469	0.953472	1.50544	1.07661	0.920334	0.962718	1.06503	0.610011	0.769623	0.508401	0.80564	0.604224	0.525218	0.46477	0.410977	3	1.50544
Dusp1	0.415812	0.814029	1.01477	0.875924	0.714007	0.657496	0.696747	0.257893	0.259563	0.44941	0.45125	0.426055	0.259614	0.358003	0.279536	3	1.01477
Egr1	0.0958476	0.555274	0.818433	0.505239	0.703988	0.357274	0.239173	0.0914717	0.058672	0.611452	0.218945	0.214317	0.0985226	0.0862182	0.0516135	3	0.818433
Arc	0.247589	0.565146	0.88822	0.665321	0.792531	0.508801	0.440319	0.281039	0.233168	0.730391	0.396919	0.41369	0.221721	0.262793	0.266913	3	0.88822
Lrrc4c	0.675662	1.80229	1.92753	1.53344	1.23132	1.43667	1.29307	0.814586	0.794695	1.39447	1.11733	1.15855	1.19362	0.682333	0.774145	3	1.92753
Gap43	0.161796	0.535983	0.509789	0.933793	0.638737	0.419957	0.312896	0.291795	0.251643	0.406423	0.290065	0.357121	0.18609	0.22012	0.236649	4	0.933793
Ctnna2	0.846446	0.826832	0.89845	1.13837	0.92232	0.931757	0.975917	0.848927	0.808546	0.88546	0.830783	1.05552	0.879106	0.804123	0.843495	4	1.13837
Kcnmb4	0.320512	0.611408	0.785404	1.0558	0.849208	0.637829	0.512548	0.280834	0.143677	0.415012	0.766217	0.939302	0.600324	0.391359	0.346473	4	1.0558
Satb1	0.200504	0.542118	1.47288	1.6759	1.25322	1.39254	1.33431	0.304024	0.246069	0.712572	0.313492	0.642967	0.430129	0.288922	0.304138	4	1.6759
Nap1l5	0.672078	2.14127	2.42906	2.71415	1.95164	2.44677	2.466	0.845413	0.664856	1.70417	0.916257	1.15725	1.08745	1.0247	0.914602	4	2.71415
Tbr1	0.354755	0.921472	1.16451	0.908025	1.51699	0.887062	0.648504	0.321722	0.33352	0.374393	0.472535	0.560156	0.574881	0.234845	0.227947	5	1.51699
Ptk2	0.492693	1.04787	0.917444	0.976267	1.30818	0.893726	0.75741	0.591784	0.580694	0.982069	0.767692	0.822406	1.22117	0.593947	0.59545	5	1.30818
Pcdh9	0.577613	1.27623	2.0182	1.4775	2.24632	1.78998	1.39525	1.82423	1.96386	1.4157	1.75965	1.65489	1.43271	0.887546	0.919195	5	2.24632
Klf7	0.60097	0.73027	0.581785	0.788682	0.828201	0.732178	0.675045	0.798281	0.696287	0.677699	0.70591	0.820966	0.636185	0.70481	0.636257	5	0.828201
Pfkp	0.816074	1.44633	1.64559	1.72332	1.86712	1.39322	1.45524	0.392469	0.352076	1.34341	1.7337	1.70506	0.894567	0.896879	0.962004	5	1.86712
Dsg2	0.0685299	0.0664787	0.0672851	0.0616904	0.0699411	0.0813511	0.0653981	0.0592423	0.0485112	0.0589318	0.0664358	0.060201	0.0704896	0.050752	0.0493194	6	0.0813511
Chrm2	0.268515	0.262423	0.352802	0.327571	0.330956	0.396359	0.330993	0.221116	0.274608	0.264583	0.32607	0.287445	0.238436	0.205958	0.215133	6	0.396359
Sgpp2	0.112127	0.11226	0.10116	0.131272	0.130669	0.171577	0.152749	0.124636	0.103045	0.110969	0.105635	0.142421	0.0877635	0.153381	0.141896	6	0.171577
Gpr139	0.0524739	0.0612766	0.0477259	0.0462608	0.0902894	0.0988331	0.0533172	0.0404103	0.0613632	0.0720822	0.0807348	0.0721132	0.0770102	0.0373253	0.0459666	6	0.0988331
Glt28d2	0.0486539	0.0558054	0.0469447	0.063217	0.0669785	0.0825768	0.071313	0.0292537	0.0451066	0.0467038	0.0732038	0.0603768	0.0521379	0.035214	0.0404961	6	0.0825768
Pvalb	0.163644	0.429629	0.586376	0.855544	0.45872	0.959469	2.17632	0.225777	0.14224	0.4776	0.634237	0.477113	0.301469	0.201326	0.226965	7	2.17632
Nefh	0.368577	0.436946	0.389477	0.798293	0.44283	0.963293	1.5575	0.302169	0.232905	0.597535	0.686136	0.705545	0.388007	0.284365	0.257022	7	1.5575
Tshz2	0.172747	0.143064	0.238524	0.29832	0.180038	0.801316	1.00401	0.125336	0.0985475	0.100006	0.0803666	0.115527	0.0825937	0.116191	0.124109	7	1.00401
Sema7a	0.68677	0.680183	0.724399	0.74363	0.773653	0.911863	1.06069	0.622004	0.571078	0.64535	0.676512	0.652925	0.577179	0.630455	0.574648	7	1.06069
Kcna2	0.209451	0.486719	0.672679	0.765903	0.405446	0.641254	1.06423	0.274093	0.269302	0.368775	0.627175	0.586357	0.33038	0.313363	0.304648	7	1.06423
Rap1a	0.67328	0.607938	0.518873	0.628555	0.640203	0.632612	0.700844	0.878951	0.864195	0.585718	0.56965	0.65885	0.608544	0.675625	0.639655	8	0.878951
Serpinb1b	2.28248	1.70803	1.5919	1.86101	2.09861	2.01812	2.10516	2.6355	2.33371	1.88127	1.4741	1.91146	2.20414	2.22566	2.1634	8	2.6355
Lamp1	1.09043	0.575453	0.609944	0.837728	0.863326	0.859681	0.924994	1.27604	1.27164	0.622921	0.702701	0.81938	0.564374	0.938463	0.848174	8	1.27604
Nf1	0.898312	0.68912	0.625139	0.769424	0.755773	0.919938	0.908812	1.09732	1.00507	0.656527	0.524319	0.733905	0.504801	0.971443	0.860741	8	1.09732
Ctps	2.53217	1.72523	1.69582	1.83277	2.0834	1.99747	2.03394	2.62345	2.48585	1.78155	1.2744	1.8693	1.88993	2.3402	2.44836	8	2.62345
Cryab	0.142967	0.175284	0.197443	0.329029	0.344377	0.276909	0.300263	0.712863	1.04087	0.216327	0.291152	0.32684	0.19469	0.195135	0.260615	9	1.04087
Aspa	0.266318	0.0924528	0.156437	0.276609	0.489528	0.385618	0.392909	1.3796	2.06617	0.122945	0.257752	0.332589	0.11728	0.33272	0.30115	9	2.06617
Il33	0.331798	0.350613	0.315467	0.49098	0.580452	0.543307	0.637987	1.48233	2.08698	0.293907	0.308571	0.431829	0.257041	0.390513	0.313734	9	2.08698
Efhd1	0.239493	0.0952851	0.114189	0.168657	0.265625	0.236609	0.279481	0.761533	1.06138	0.115701	0.107456	0.185154	0.0952903	0.216329	0.267191	9	1.06138
Mbp	0.578969	0.286185	0.363739	0.748997	1.4716	1.03151	1.07609	3.51426	4.83112	0.337483	0.651911	0.854383	0.502824	0.758038	1.04229	9	4.83112
Tenm3	0.372435	0.312296	0.260313	0.323469	0.320502	0.290005	0.297295	0.251644	0.210263	1.09803	0.16499	0.197898	0.240696	0.376512	0.32235	10	1.09803
Kcnab1	0.211422	0.30999	0.512896	0.591261	0.394628	0.693148	0.696861	0.23555	0.182932	1.74533	0.328858	0.680901	0.701152	0.291661	0.246514	10	1.74533
Rab8b	0.356459	0.503446	0.350921	0.521584	0.348039	0.398653	0.447281	0.277995	0.349301	0.925172	0.48273	0.3836	0.513542	0.341772	0.288627	10	0.925172
Ccnd1	0.596625	0.70259	0.321298	0.407306	0.375467	0.318223	0.337325	0.364752	0.325611	1.22418	0.399457	0.273893	0.234005	0.536175	0.454038	10	1.22418
Tmem200a	0.121577	0.32092	0.441692	0.607139	0.212858	0.320052	0.606549	0.143429	0.127585	1.43401	0.565539	0.456912	0.166837	0.200129	0.197445	10	1.43401
Errfi1	0.405863	0.403878	0.368812	0.407494	0.434365	0.397155	0.520947	0.308227	0.25136	0.532781	0.807805	0.52542	0.361152	0.259191	0.29133	11	0.807805
Nrip3	0.180845	0.225099	0.210504	0.467879	0.307268	0.394083	0.697669	0.201729	0.17045	0.228946	1.13047	0.732542	0.256122	0.278023	0.183808	11	1.13047
Ppp1cc	0.527503	0.581949	0.657156	0.879918	0.835049	0.699681	0.829433	0.698342	0.644876	1.1856	1.6715	1.10193	0.876443	0.483891	0.407281	11	1.6715
Cpne4	0.389892	0.602927	0.594759	0.469667	0.404042	0.449124	0.458857	0.210885	0.219355	0.718714	1.8336	1.50064	0.750214	0.22717	0.199286	11	1.8336
Neto1	0.0867038	0.512806	0.408146	0.565249	0.720844	0.390652	0.450798	0.245765	0.171525	0.432911	1.63727	1.29416	0.783094	0.23252	0.193209	11	1.63727
Trps1	0.620945	0.528137	0.485771	0.502603	0.485016	0.553838	0.490038	0.557412	0.491668	0.569577	0.605175	1.44365	0.512925	0.657994	0.565707	12	1.44365
Dgkb	0.420589	0.949125	0.40127	0.544154	0.352423	0.352757	0.357899	0.237836	0.182768	0.910656	0.797196	1.16692	0.611462	0.553347	0.627525	12	1.16692
Rph3a	0.436052	1.3448	1.83924	1.80081	2.2071	1.66626	1.40413	0.593703	0.324967	0.435307	0.9392	2.96078	2.18592	0.737615	0.64226	12	2.96078
Clstn2	0.0825928	0.243191	0.298793	0.325655	0.302602	0.274167	0.155038	0.0249155	0.0226423	0.471051	1.09152	1.09754	0.876932	0.107212	0.0719636	12	1.09754
Gpm6b	1.57944	1.61676	1.52682	1.65936	1.66559	1.51714	1.36656	2.19336	2.2908	1.97583	2.18916	2.46787	1.51089	1.74231	1.66016	12	2.46787
Prox1	0.185735	0.367314	0.231665	0.330342	0.335296	0.357155	0.374453	0.502424	0.652512	0.250699	0.357027	0.425114	2.38368	0.247973	0.256573	13	2.38368
Glis3	0.345769	0.21938	0.196604	0.221121	0.17802	0.215499	0.229123	0.190452	0.143818	0.260848	0.225529	0.269	0.993276	0.248976	0.284478	13	0.993276
Stxbp6	0.160682	0.678029	0.525253	0.374043	0.201054	0.237603	0.19338	0.260317	0.361582	0.148125	0.122278	0.196465	1.48118	0.216601	0.185151	13	1.48118
Lrrtm4	0.116189	0.886828	0.44683	0.588737	0.36476	0.431177	0.451139	0.109141	0.120807	0.143318	0.391058	0.260602	2.00383	0.218727	0.165976	13	2.00383
Btbd9	0.494662	0.69692	0.610101	0.582629	0.621522	0.598049	0.503437	0.417593	0.376665	1.21654	0.804458	0.902849	2.22988	0.559419	0.518467	13	2.22988
Slc6a1	0.684979	0.634765	0.577721	0.717738	0.409391	0.558124	0.560097	0.498187	0.531708	0.498093	0.517893	0.506914	0.397368	0.959147	0.934159	14	0.959147
Hexb	0.94087	0.572872	0.449435	0.677994	0.561979	0.584014	0.664755	0.712126	0.696394	0.466638	0.425684	0.538467	0.397292	1.18144	1.16839	14	1.18144
Vegfa	0.968683	0.914219	0.74529	0.94778	0.920692	0.973465	0.892531	0.810413	0.7556	0.710179	0.550036	0.735994	0.672813	1.33253	1.31766	14	1.33253
Cxcl14	0.959918	1.06256	0.881285	0.923669	0.722978	1.11468	0.992896	0.569989	0.517398	0.750906	0.740076	0.826809	0.621911	1.41476	1.29343	14	1.41476
Htra1	1.04022	0.43634	0.359807	0.496382	0.388783	0.541776	0.562053	0.770149	0.704926	0.539372	0.463328	0.595668	0.428085	1.20371	1.14444	14	1.20371
Gpr37l1	0.592539	0.254258	0.245688	0.322527	0.267127	0.372928	0.336783	0.476619	0.400829	0.358143	0.2908	0.404768	0.249883	1.12366	1.23084	15	1.23084
Slc1a3	1.29202	0.799649	0.705701	0.756199	0.701195	0.81292	0.794072	1.03973	0.868278	0.704777	0.548979	0.855743	0.597975	1.76882	2.01263	15	2.01263
S1pr1	1.14695	0.888444	0.777149	0.842768	0.642307	0.865897	0.942211	0.877971	0.602795	0.589513	0.55308	0.830966	0.463089	1.75627	1.96209	15	1.96209
Gldc	0.537098	0.505409	0.468203	0.510371	0.463747	0.518653	0.43877	0.683069	0.507356	0.679979	0.641427	0.746347	0.535894	1.10545	1.18572	15	1.18572
Cst3	3.93623	2.3438	2.30486	2.67687	2.4161	2.60309	2.53176	3.17544	2.4921	2.65097	2.13049	2.90719	2.20312	5.2532	5.46853	15	5.46853
