## Supplementary material for "Search and Match across Spatial Omics Samples at Single-cell Resolution": STable4

### Sheet: Sheet1
Broad applicability of CAST
	Cross-sample tissue segmentation	Individual tissue segmentation	Alignment	Projection
ST/Visium	✓	✓	✓	✓
STARmap/RIBOmap	✓	✓	✓	✓
MERFISH	✓	✓	✓	✓
Slide-Seq	✓	✓	✓	✓
Stereo-Seq	✓	✓	✓	✓
